# Perturbation robustness analyses reveal important parameters in variant interpretation pipelines

**DOI:** 10.1101/2020.06.29.173815

**Authors:** Yaqiong Wang, Aashish N. Adhikari, Uma Sunderam, Mark N. Kvale, Robert J. Currier, Renata C. Gallagher, Pui-Yan Kwok, Jennifer M. Puck, Rajgopal Srinivasan, Steven E. Brenner

## Abstract

**Motivation:** Genome sequencing is being used routinely in clinical and research applications, but subsequent variant interpretation pipelines can vary widely. A systematic approach for exploring parameter choices and selection plays an important role in designing robust pipelines for specific clinical applications.

**Results:** We present a framework to be applied in scenarios with limited data whereby expert knowledge informs pipeline refinement. Starting from initial reference variant interpretation pipelines with commonly used parameters, we derived pipelines by perturbing the parameters one by one to determine which parameters can yield meaningful changes in a pipeline’s performance. We updated the reference pipeline by fixing the value of parameters which have small impact on the pipeline’s performance. Then we conducted new rounds of perturbation as the process converged, yielding a stable pipeline which is robust. We applied the framework for genetic disease prediction in de-identified exomes from a cohort of 138 individuals with rare Mendelian inborn errors of metabolism (IEMs) and systematically explored how perturbing different parameters affected the pipeline’s sensitivity and specificity. For this application, we perturbed commonly used parameters in variant interpretation pipelines, including choices of genes, variant callers, transcript models, databases of allele frequencies, databases of curated disease variants, and tools for variant impact prediction. Our analyses showed that choice of variant callers, variant impact prediction tools, MAF threshold, and MAF databases can meaningfully alter results from a pipeline. This work informs the development of exome analysis pipelines designed for newborn metabolic disorder screening and suggests the general application of perturbation analysis in genome interpretation pipeline design.
