## Supplemental Tables for "Perturbation robustness analyses reveal important parameters in variant interpretation pipelines"

### Sheet: Table titles
Table S1	IEM gene list
Table S2	Parameters of group A, B and tuned pipelines
Table S3	Performance of group A, B and tuned pipelines based on NBSeq data
Table S4	Most abundant transcript in liver

### Sheet: Table S1 IEM gene list
93-gene list	78-gene list	63-gene list
ABCD4	ABCD4
ACAD8	ACAD8	ACAD8
ACAD9
ACADM	ACADM	ACADM
ACADS	ACADS	ACADS
ACADSB	ACADSB	ACADSB
ACADVL	ACADVL	ACADVL
ACAT1	ACAT1	ACAT1
ACSF3	ACSF3	ACSF3
AHCY	AHCY	AHCY
ALDH4A1	ALDH4A1	ALDH4A1
ARG1	ARG1	ARG1
ASL	ASL	ASL
ASS1	ASS1	ASS1
AUH	AUH	AUH
BCKDHA	BCKDHA	BCKDHA
BCKDHB	BCKDHB	BCKDHB
BCKDK
	BTD
CBS	CBS	CBS
CD320	CD320
CLPB	CLPB
CPS1	CPS1
CPT1A	CPT1A	CPT1A
CPT1B
CPT1C
CPT2	CPT2	CPT2
DBT	DBT	DBT
DECR1
DLD	DLD	DLD
DNAJC19	DNAJC19
ETFA	ETFA	ETFA
ETFB	ETFB	ETFB
ETFDH	ETFDH	ETFDH
ETHE1	ETHE1	ETHE1
FAH	FAH	FAH
FTCD		FTCD
GCDH	GCDH	GCDH
GCH1	GCH1	GCH1
GNMT	GNMT	GNMT
GSS
HADH	HADH	HADH
HADHA	HADHA	HADHA
HADHB	HADHB	HADHB
HCFC1	HCFC1
HLCS	HLCS	HLCS
HMGCL	HMGCL	HMGCL
HMGCS2
HPD	HPD	HPD
HSD17B10	HSD17B10	HSD17B10
IVD	IVD	IVD
LMBRD1	LMBRD1	MAT1A
MAT1A	MAT1A
MCCC1	MCCC1	MCCC1
MCCC2	MCCC2	MCCC2
MCEE	MCEE
MLYCD	MLYCD	MLYCD
MMAA	MMAA	MMAA
MMAB	MMAB	MMAB
MMACHC	MMACHC	MMACHC
MMADHC	MMADHC	MMADHC
MTHFR	MTHFR	MTHFR
MTR	MTR	MTR
MTRR	MTRR	MTRR
MUT	MUT	MUT
NAGS
OAT	OAT	OAT
OPA3	OPA3
OPLAH
OTC	OTC	OTC
PAH	PAH	PAH
PC
PCBD1	PCBD1	PCBD1
PCCA	PCCA	PCCA
PCCB	PCCB	PCCB
PEPD
PHGDH
PPM1K	PPM1K
PRODH	PRODH	PRODH
PTS	PTS	PTS
QDPR	QDPR	QDPR
SERAC1	SERAC1
SLC22A5	SLC22A5	SLC22A5
SLC25A13	SLC25A13	SLC25A13
SLC25A15	SLC25A15	SLC25A15
SLC25A20	SLC25A20	SLC25A20
SLC25A29
SLC7A7
SPR
SUCLA2	SUCLA2
SUCLG1	SUCLG1
TAT	TAT	TAT
TAZ	TAZ
TCN2	TCN2

### Sheet: Table S2 pipeline parameters
Pipeline ID	Group	Parameter cluster	Parameter tag	gene list	Transcript Choice	Variant Caller	Curation Arm					Prediction Arm
							MAF database for disease variant	MAF threshold for disease variants	HGMD	ClinVar	Number of ClinVar Stars	MAF database	MAF threshold	Protein Altering Variant	Pathogenicity Predictor 1	Pathogenicity score 1	Pathogenicity Predictor 2	Pathogenicity score 2	Pathogenicity Predictor 3	Pathogenicity score 3	Include Loss of Function variants flagged by LoFtee?
A001	A	Ref	ref	78 genes	Severest-effect	Union(HC, UG, Platypus)	1000 Genomes	0.05	DM	4 or 5	any	1000 Genomes	0.01	PA
A001	A	Transcript	severest	78 genes	Severest-effect	Union(HC, UG, Platypus)	1000 Genomes	0.05	DM	4 or 5	any	1000 Genomes	0.01	PA
A001	A	Caller	anyGT	78 genes	Severest-effect	Union(HC, UG, Platypus)	1000 Genomes	0.05	DM	4 or 5	any	1000 Genomes	0.01	PA
A001	A	Disease	DM	78 genes	Severest-effect	Union(HC, UG, Platypus)	1000 Genomes	0.05	DM	4 or 5	any	1000 Genomes	0.01	PA
A001	A	MAF	1000 Genomes: 1%	78 genes	Severest-effect	Union(HC, UG, Platypus)	1000 Genomes	0.05	DM	4 or 5	any	1000 Genomes	0.01	PA
A001	A	Impact	PA	78 genes	Severest-effect	Union(HC, UG, Platypus)	1000 Genomes	0.05	DM	4 or 5	any	1000 Genomes	0.01	PA
A002	A	Transcript	Canonical	78 genes	Ensembl Canonical	Union(HC, UG, Platypus)	1000 Genomes	0.05	DM	4 or 5	any	1000 Genomes	0.01	PA
A003	A	Transcript	Liver-highest	78 genes	GTEx liver highest	Union(HC, UG, Platypus)	1000 Genomes	0.05	DM	4 or 5	any	1000 Genomes	0.01	PA
A004	A	Transcript	appris	78 genes	Appris	Union(HC, UG, Platypus)	1000 Genomes	0.05	DM	4 or 5	any	1000 Genomes	0.01	PA
A005	A	Transcript	Liver-highest full CDS	78 genes	GTEx liver highest	Union(HC, UG, Platypus)	1000 Genomes	0.05	DM	4 or 5	any	1000 Genomes	0.01	PA
A006	A	Caller	Three Callers	78 genes	Severest-effect	Intersection(HC, UG, Platypus)	1000 Genomes	0.05	DM	4 or 5	any	1000 Genomes	0.01	PA
A007	A	Caller	UG	78 genes	Severest-effect	UG	1000 Genomes	0.05	DM	4 or 5	any	1000 Genomes	0.01	PA
A008	A	Caller	Platypus	78 genes	Severest-effect	Platypus	1000 Genomes	0.05	DM	4 or 5	any	1000 Genomes	0.01	PA
A009	A	Caller	HC	78 genes	Severest-effect	HC	1000 Genomes	0.05	DM	4 or 5	any	1000 Genomes	0.01	PA
A010	A	Caller	HC or UG	78 genes	Severest-effect	Union (HC, UG)	1000 Genomes	0.05	DM	4 or 5	any	1000 Genomes	0.01	PA
A011	A	Disease	DM or DM?	78 genes	Severest-effect	Union(HC, UG, Platypus)	1000 Genomes	0.05	DM or DM?	4 or 5	any	1000 Genomes	0.01	PA
A012	A	Disease	DM or DM? Clinstar12	78 genes	Severest-effect	Union(HC, UG, Platypus)	1000 Genomes	0.05	DM or DM?	4 or 5	no less than 1	1000 Genomes	0.01	PA
A013	A	Disease	DM Clinstar12	78 genes	Severest-effect	Union(HC, UG, Platypus)	1000 Genomes	0.05	DM	4 or 5	no less than 1	1000 Genomes	0.01	PA
A014	A	Disease	DM Clinstar2	78 genes	Severest-effect	Union(HC, UG, Platypus)	1000 Genomes	0.05	DM	4 or 5	no less than 2	1000 Genomes	0.01	PA
A015	A	MAF	1000 Genomes: 0.1%	78 genes	Severest-effect	Union(HC, UG, Platypus)	1000 Genomes	0.05	DM	4 or 5	any	1000 Genomes	0.001	PA
A016	A	MAF	1000 Genomes: 0.2%	78 genes	Severest-effect	Union(HC, UG, Platypus)	1000 Genomes	0.05	DM	4 or 5	any	1000 Genomes	0.002	PA
A017	A	MAF	1000 Genomes: 0.5%	78 genes	Severest-effect	Union(HC, UG, Platypus)	1000 Genomes	0.05	DM	4 or 5	any	1000 Genomes	0.005	PA
A018	A	MAF	1000 Genomes: 2%	78 genes	Severest-effect	Union(HC, UG, Platypus)	1000 Genomes	0.05	DM	4 or 5	any	1000 Genomes	0.02	PA
A019	A	MAF	1000 Genomes: 5%	78 genes	Severest-effect	Union(HC, UG, Platypus)	1000 Genomes	0.05	DM	4 or 5	any	1000 Genomes	0.05	PA
A020	A	MAF	ESP: 1%	78 genes	Severest-effect	Union(HC, UG, Platypus)	ESP	0.05	DM	4 or 5	any	ESP	0.01	PA
A021	A	MAF	ESP: 1% (high coverage)	78 genes	Severest-effect	Union(HC, UG, Platypus)	ESP high coverage	0.05	DM	4 or 5	any	ESP high coverage	0.01	PA
A022	A	MAF	ExAC: 1%	78 genes	Severest-effect	Union(HC, UG, Platypus)	ExAC	0.05	DM	4 or 5	any	ExAC	0.01	PA
A023	A	MAF	ExAC: 1% (high coverage)	78 genes	Severest-effect	Union(HC, UG, Platypus)	ExAC high coverage	0.05	DM	4 or 5	any	ExAC high coverage	0.01	PA
A024	A	MAF	ExAC: 0.1%	78 genes	Severest-effect	Union(HC, UG, Platypus)	ExAC	0.05	DM	4 or 5	any	ExAC	0.001	PA
A025	A	MAF	ExAC: 0.1% (high coverage)	78 genes	Severest-effect	Union(HC, UG, Platypus)	ExAC high coverage	0.05	DM	4 or 5	any	ExAC high coverage	0.001	PA
A026	A	MAF	Any database: 0.1%	78 genes	Severest-effect	Union(HC, UG, Platypus)	1000 Genomes	0.05	DM	4 or 5	any	any of the three database	0.001	PA
A027	A	MAF	Any database: 0.2%	78 genes	Severest-effect	Union(HC, UG, Platypus)	1000 Genomes	0.05	DM	4 or 5	any	any of the three database	0.002	PA
A028	A	MAF	Any database: 0.5%	78 genes	Severest-effect	Union(HC, UG, Platypus)	1000 Genomes	0.05	DM	4 or 5	any	any of the three database	0.005	PA
A029	A	MAF	All databases: 0.1%	78 genes	Severest-effect	Union(HC, UG, Platypus)	1000 Genomes	0.05	DM	4 or 5	any	1000 Genomes & ESP & ExAC	0.001	PA
A030	A	MAF	All databases: 0.2%	78 genes	Severest-effect	Union(HC, UG, Platypus)	1000 Genomes	0.05	DM	4 or 5	any	1000 Genomes & ESP & ExAC	0.002	PA
A031	A	MAF	All databases: 0.5%	78 genes	Severest-effect	Union(HC, UG, Platypus)	1000 Genomes	0.05	DM	4 or 5	any	1000 Genomes & ESP & ExAC	0.005	PA
A032	A	MAF	All databases: 1%	78 genes	Severest-effect	Union(HC, UG, Platypus)	1000 Genomes	0.05	DM	4 or 5	any	1000 Genomes & ESP & ExAC	0.01	PA
A033	A	MAF	All databases: 2%	78 genes	Severest-effect	Union(HC, UG, Platypus)	1000 Genomes	0.05	DM	4 or 5	any	1000 Genomes & ESP & ExAC	0.02	PA
A034	A	MAF	All databases: 5%	78 genes	Severest-effect	Union(HC, UG, Platypus)	1000 Genomes	0.05	DM	4 or 5	any	1000 Genomes & ESP & ExAC	0.05	PA
A035	A	Impact	PA-cadd23	78 genes	Severest-effect	Union(HC, UG, Platypus)	1000 Genomes	0.05	DM	4 or 5	any	1000 Genomes	0.01	PA	cadd	23
A036	A	Impact	PA-cadd23-RF05	78 genes	Severest-effect	Union(HC, UG, Platypus)	1000 Genomes	0.05	DM	4 or 5	any	1000 Genomes	0.01	PA	cadd	23	rf_score	0.5
A037	A	Impact	PA-RF05	78 genes	Severest-effect	Union(HC, UG, Platypus)	1000 Genomes	0.05	DM	4 or 5	any	1000 Genomes	0.01	PA	rf_score	0.5
A038	A	Impact	unacc-metaSVM-Lof	78 genes	Severest-effect	Union(HC, UG, Platypus)	1000 Genomes	0.05	DM	4 or 5	any	1000 Genomes	0.01	PA2	meta_svmNonSyn	0.5					Y
A040	A	Impact	unacc-metaSVM0.8	78 genes	Severest-effect	Union(HC, UG, Platypus)	1000 Genomes	0.05	DM	4 or 5	any	1000 Genomes	0.01	PA2	meta_svmNonSyn	0.8
A042	A	Impact	unacc-metaSVM	78 genes	Severest-effect	Union(HC, UG, Platypus)	1000 Genomes	0.05	DM	4 or 5	any	1000 Genomes	0.01	PA2	meta_svmNonSyn	0.5
A043	A	Impact	cadd23	78 genes	Severest-effect	Union(HC, UG, Platypus)	1000 Genomes	0.05	DM	4 or 5	any	1000 Genomes	0.01	[]	cadd	23
A044	A	Impact	cadd23-RF05	78 genes	Severest-effect	Union(HC, UG, Platypus)	1000 Genomes	0.05	DM	4 or 5	any	1000 Genomes	0.01	[]	cadd	23	rf_score	0.5
A045	A	Impact	RF05	78 genes	Severest-effect	Union(HC, UG, Platypus)	1000 Genomes	0.05	DM	4 or 5	any	1000 Genomes	0.01	[]	rf_score	0.5
A046	A	Impact	cadd23-metaSVM	78 genes	Severest-effect	Union(HC, UG, Platypus)	1000 Genomes	0.05	DM	4 or 5	any	1000 Genomes	0.01	[]	cadd	23	meta_svmNonSyn	0.5
A047	A	Impact	cadd23-RF05-metaSVM	78 genes	Severest-effect	Union(HC, UG, Platypus)	1000 Genomes	0.05	DM	4 or 5	any	1000 Genomes	0.01	[]	cadd	23	rf_score	0.5	meta_svmNonSyn	0.5
A048	A	Impact	RF05-metaSVM	78 genes	Severest-effect	Union(HC, UG, Platypus)	1000 Genomes	0.05	DM	4 or 5	any	1000 Genomes	0.01	[]	rf_score	0.5	meta_svmNonSyn	0.5
A049	A	Impact	metaSVM	78 genes	Severest-effect	Union(HC, UG, Platypus)	1000 Genomes	0.05	DM	4 or 5	any	1000 Genomes	0.01	[]	meta_svmNonSyn	0.5
A050	A	Disease-OneArm	DM or DM?	78 genes	Severest-effect	Union(HC, UG, Platypus)	1000 Genomes	0.05	DM or DM?	4 or 5	any
A051	A	Disease-OneArm	DM or DM? Clinstar12	78 genes	Severest-effect	Union(HC, UG, Platypus)	1000 Genomes	0.05	DM or DM?	4 or 5	no less than 1
A052	A	Disease-OneArm	DM Clinstar12	78 genes	Severest-effect	Union(HC, UG, Platypus)	1000 Genomes	0.05	DM	4 or 5	no less than 1
A053	A	Disease-OneArm	DM Clinstar2	78 genes	Severest-effect	Union(HC, UG, Platypus)	1000 Genomes	0.05	DM	4 or 5	no less than 2
A054	A	Disease-OneArm	DM	78 genes	Severest-effect	Union(HC, UG, Platypus)	1000 Genomes	0.05	DM	4 or 5	any
A055	A	Impact-OneArm	PA	78 genes	Severest-effect	Union(HC, UG, Platypus)						1000 Genomes	0.01	PA
A056	A	Impact-OneArm	PA-cadd23	78 genes	Severest-effect	Union(HC, UG, Platypus)						1000 Genomes	0.01	PA	cadd	23
A057	A	Impact-OneArm	PA-cadd23-RF05	78 genes	Severest-effect	Union(HC, UG, Platypus)						1000 Genomes	0.01	PA	cadd	23	rf_score	0.5
A058	A	Impact-OneArm	PA-RF05	78 genes	Severest-effect	Union(HC, UG, Platypus)						1000 Genomes	0.01	PA	rf_score	0.5
A059	A	Impact-OneArm	unacc-metaSVM-Lof	78 genes	Severest-effect	Union(HC, UG, Platypus)						1000 Genomes	0.01	PA2	meta_svmNonSyn	0.5					Y
A061	A	Impact-OneArm	unacc-metaSVM0.8	78 genes	Severest-effect	Union(HC, UG, Platypus)						1000 Genomes	0.01	PA2	meta_svmNonSyn	0.8
A063	A	Impact-OneArm	unacc-metaSVM	78 genes	Severest-effect	Union(HC, UG, Platypus)						1000 Genomes	0.01	PA2	meta_svmNonSyn	0.5
A064	A	Impact-OneArm	cadd23	78 genes	Severest-effect	Union(HC, UG, Platypus)						1000 Genomes	0.01	[]	cadd	23
A065	A	Impact-OneArm	cadd23-RF05	78 genes	Severest-effect	Union(HC, UG, Platypus)						1000 Genomes	0.01	[]	cadd	23	rf_score	0.5
A066	A	Impact-OneArm	RF05	78 genes	Severest-effect	Union(HC, UG, Platypus)						1000 Genomes	0.01	[]	rf_score	0.5
A067	A	Impact-OneArm	cadd23-metaSVM	78 genes	Severest-effect	Union(HC, UG, Platypus)						1000 Genomes	0.01	[]	cadd	23	meta_svmNonSyn	0.5
A068	A	Impact-OneArm	cadd23-RF05-metaSVM	78 genes	Severest-effect	Union(HC, UG, Platypus)						1000 Genomes	0.01	[]	cadd	23	rf_score	0.5	meta_svmNonSyn	0.5
A069	A	Impact-OneArm	RF05-metaSVM	78 genes	Severest-effect	Union(HC, UG, Platypus)						1000 Genomes	0.01	[]	rf_score	0.5	meta_svmNonSyn	0.5
A070	A	Impact-OneArm	metaSVM	78 genes	Severest-effect	Union(HC, UG, Platypus)						1000 Genomes	0.01	[]	meta_svmNonSyn	0.5
B001	B	Ref	ref	78 genes	Ensembl Canonical	Union(HC, UG, Platypus)	1000 Genomes	0.01	DM	4 or 5	any	1000 Genomes	0.01	PA2	meta_svmNonSyn	0.5					Y
B001	B	Transcript	Canonical	78 genes	Ensembl Canonical	Union(HC, UG, Platypus)	1000 Genomes	0.01	DM	4 or 5	any	1000 Genomes	0.01	PA2	meta_svmNonSyn	0.5					Y
B001	B	Caller	anyGT	78 genes	Ensembl Canonical	Union(HC, UG, Platypus)	1000 Genomes	0.01	DM	4 or 5	any	1000 Genomes	0.01	PA2	meta_svmNonSyn	0.5					Y
B001	B	Disease	DM	78 genes	Ensembl Canonical	Union(HC, UG, Platypus)	1000 Genomes	0.01	DM	4 or 5	any	1000 Genomes	0.01	PA2	meta_svmNonSyn	0.5					Y
B001	B	MAF	1000 Genomes: 1%	78 genes	Ensembl Canonical	Union(HC, UG, Platypus)	1000 Genomes	0.01	DM	4 or 5	any	1000 Genomes	0.01	PA2	meta_svmNonSyn	0.5					Y
B001	B	Impact	unacc-metaSVM-Lof	78 genes	Ensembl Canonical	Union(HC, UG, Platypus)	1000 Genomes	0.01	DM	4 or 5	any	1000 Genomes	0.01	PA2	meta_svmNonSyn	0.5					Y
B002	B	Transcript	severest	78 genes	Severest-effect	Union(HC, UG, Platypus)	1000 Genomes	0.01	DM	4 or 5	any	1000 Genomes	0.01	PA2	meta_svmNonSyn	0.5					Y
B003	B	Transcript	Liver-highest	78 genes	GTEx liver highest	Union(HC, UG, Platypus)	1000 Genomes	0.01	DM	4 or 5	any	1000 Genomes	0.01	PA2	meta_svmNonSyn	0.5					Y
B004	B	Transcript	appris	78 genes	Appris	Union(HC, UG, Platypus)	1000 Genomes	0.01	DM	4 or 5	any	1000 Genomes	0.01	PA2	meta_svmNonSyn	0.5					Y
B005	B	Transcript	Liver-highest full CDS	78 genes	GTEx liver highest	Union(HC, UG, Platypus)	1000 Genomes	0.01	DM	4 or 5	any	1000 Genomes	0.01	PA2	meta_svmNonSyn	0.5					Y
B006	B	Caller	Three Callers	78 genes	Ensembl Canonical	Intersection(HC, UG, Platypus)	1000 Genomes	0.01	DM	4 or 5	any	1000 Genomes	0.01	PA2	meta_svmNonSyn	0.5					Y
B007	B	Caller	UG	78 genes	Ensembl Canonical	UG	1000 Genomes	0.01	DM	4 or 5	any	1000 Genomes	0.01	PA2	meta_svmNonSyn	0.5					Y
B008	B	Caller	Platypus	78 genes	Ensembl Canonical	Platypus	1000 Genomes	0.01	DM	4 or 5	any	1000 Genomes	0.01	PA2	meta_svmNonSyn	0.5					Y
B009	B	Caller	HC	78 genes	Ensembl Canonical	HC	1000 Genomes	0.01	DM	4 or 5	any	1000 Genomes	0.01	PA2	meta_svmNonSyn	0.5					Y
B010	B	Caller	HC or UG	78 genes	Ensembl Canonical	Union (HC, UG)	1000 Genomes	0.01	DM	4 or 5	any	1000 Genomes	0.01	PA2	meta_svmNonSyn	0.5					Y
B011	B	Disease	DM or DM?	78 genes	Ensembl Canonical	Union(HC, UG, Platypus)	1000 Genomes	0.01	DM or DM?	4 or 5	any	1000 Genomes	0.01	PA2	meta_svmNonSyn	0.5					Y
B012	B	Disease	DM or DM? Clinstar12	78 genes	Ensembl Canonical	Union(HC, UG, Platypus)	1000 Genomes	0.01	DM or DM?	4 or 5	no less than 1	1000 Genomes	0.01	PA2	meta_svmNonSyn	0.5					Y
B013	B	Disease	DM Clinstar12	78 genes	Ensembl Canonical	Union(HC, UG, Platypus)	1000 Genomes	0.01	DM	4 or 5	no less than 1	1000 Genomes	0.01	PA2	meta_svmNonSyn	0.5					Y
B014	B	Disease	DM Clinstar2	78 genes	Ensembl Canonical	Union(HC, UG, Platypus)	1000 Genomes	0.01	DM	4 or 5	no less than 2	1000 Genomes	0.01	PA2	meta_svmNonSyn	0.5					Y
B015	B	MAF	1000 Genomes: 0.1%	78 genes	Ensembl Canonical	Union(HC, UG, Platypus)	1000 Genomes	0.01	DM	4 or 5	any	1000 Genomes	0.001	PA2	meta_svmNonSyn	0.5					Y
B016	B	MAF	1000 Genomes: 0.2%	78 genes	Ensembl Canonical	Union(HC, UG, Platypus)	1000 Genomes	0.01	DM	4 or 5	any	1000 Genomes	0.002	PA2	meta_svmNonSyn	0.5					Y
B017	B	MAF	1000 Genomes: 0.5%	78 genes	Ensembl Canonical	Union(HC, UG, Platypus)	1000 Genomes	0.01	DM	4 or 5	any	1000 Genomes	0.005	PA2	meta_svmNonSyn	0.5					Y
B018	B	MAF	1000 Genomes: 2%	78 genes	Ensembl Canonical	Union(HC, UG, Platypus)	1000 Genomes	0.01	DM	4 or 5	any	1000 Genomes	0.02	PA2	meta_svmNonSyn	0.5					Y
B019	B	MAF	1000 Genomes: 5%	78 genes	Ensembl Canonical	Union(HC, UG, Platypus)	1000 Genomes	0.01	DM	4 or 5	any	1000 Genomes	0.05	PA2	meta_svmNonSyn	0.5					Y
B020	B	MAF	ESP: 1%	78 genes	Ensembl Canonical	Union(HC, UG, Platypus)	1000 Genomes	0.01	DM	4 or 5	any	ESP	0.01	PA2	meta_svmNonSyn	0.5					Y
B021	B	MAF	ESP: 1% (high coverage)	78 genes	Ensembl Canonical	Union(HC, UG, Platypus)	ESP high coverage	0.01	DM	4 or 5	any	ESP high coverage	0.01	PA2	meta_svmNonSyn	0.5					Y
B022	B	MAF	ExAC: 1%	78 genes	Ensembl Canonical	Union(HC, UG, Platypus)	ExAC	0.01	DM	4 or 5	any	ExAC	0.01	PA2	meta_svmNonSyn	0.5					Y
B023	B	MAF	ExAC: 1% (high coverage)	78 genes	Ensembl Canonical	Union(HC, UG, Platypus)	ExAC high coverage	0.01	DM	4 or 5	any	ExAC high coverage	0.01	PA2	meta_svmNonSyn	0.5					Y
B024	B	MAF	ExAC: 0.1%	78 genes	Ensembl Canonical	Union(HC, UG, Platypus)	ExAC	0.01	DM	4 or 5	any	ExAC	0.001	PA2	meta_svmNonSyn	0.5					Y
B025	B	MAF	ExAC: 0.1% (high coverage)	78 genes	Ensembl Canonical	Union(HC, UG, Platypus)	ExAC high coverage	0.01	DM	4 or 5	any	ExAC high coverage	0.001	PA2	meta_svmNonSyn	0.5					Y
B026	B	MAF	Any database: 0.1%	78 genes	Ensembl Canonical	Union(HC, UG, Platypus)	1000 Genomes	0.01	DM	4 or 5	any	any of the three database	0.001	PA2	meta_svmNonSyn	0.5					Y
B027	B	MAF	Any database: 0.2%	78 genes	Ensembl Canonical	Union(HC, UG, Platypus)	1000 Genomes	0.01	DM	4 or 5	any	any of the three database	0.002	PA2	meta_svmNonSyn	0.5					Y
B028	B	MAF	Any database: 0.5%	78 genes	Ensembl Canonical	Union(HC, UG, Platypus)	1000 Genomes	0.01	DM	4 or 5	any	any of the three database	0.005	PA2	meta_svmNonSyn	0.5					Y
B029	B	MAF	All databases: 0.1%	78 genes	Ensembl Canonical	Union(HC, UG, Platypus)	1000 Genomes	0.01	DM	4 or 5	any	1000 Genomes & ESP & ExAC	0.001	PA2	meta_svmNonSyn	0.5					Y
B030	B	MAF	All databases: 0.2%	78 genes	Ensembl Canonical	Union(HC, UG, Platypus)	1000 Genomes	0.01	DM	4 or 5	any	1000 Genomes & ESP & ExAC	0.002	PA2	meta_svmNonSyn	0.5					Y
B031	B	MAF	All databases: 0.5%	78 genes	Ensembl Canonical	Union(HC, UG, Platypus)	1000 Genomes	0.01	DM	4 or 5	any	1000 Genomes & ESP & ExAC	0.005	PA2	meta_svmNonSyn	0.5					Y
B032	B	MAF	All databases: 1%	78 genes	Ensembl Canonical	Union(HC, UG, Platypus)	1000 Genomes	0.01	DM	4 or 5	any	1000 Genomes & ESP & ExAC	0.01	PA2	meta_svmNonSyn	0.5					Y
B033	B	MAF	All databases: 2%	78 genes	Ensembl Canonical	Union(HC, UG, Platypus)	1000 Genomes	0.01	DM	4 or 5	any	1000 Genomes & ESP & ExAC	0.02	PA2	meta_svmNonSyn	0.5					Y
B034	B	MAF	All databases: 5%	78 genes	Ensembl Canonical	Union(HC, UG, Platypus)	1000 Genomes	0.01	DM	4 or 5	any	1000 Genomes & ESP & ExAC	0.05	PA2	meta_svmNonSyn	0.5					Y
B036	B	Impact	unacc-metaSVM0.8	78 genes	Ensembl Canonical	Union(HC, UG, Platypus)	1000 Genomes	0.01	DM	4 or 5	any	1000 Genomes	0.01	PA2	meta_svmNonSyn	0.8
B038	B	Impact	unacc-metaSVM	78 genes	Ensembl Canonical	Union(HC, UG, Platypus)	1000 Genomes	0.01	DM	4 or 5	any	1000 Genomes	0.01	PA2	meta_svmNonSyn	0.5
B039	B	Impact	cadd23	78 genes	Ensembl Canonical	Union(HC, UG, Platypus)	1000 Genomes	0.01	DM	4 or 5	any	1000 Genomes	0.01	[]	cadd	23
B040	B	Impact	cadd23-RF05	78 genes	Ensembl Canonical	Union(HC, UG, Platypus)	1000 Genomes	0.01	DM	4 or 5	any	1000 Genomes	0.01	[]	cadd	23	rf_score	0.5
B041	B	Impact	RF05	78 genes	Ensembl Canonical	Union(HC, UG, Platypus)	1000 Genomes	0.01	DM	4 or 5	any	1000 Genomes	0.01	[]	rf_score	0.5
B042	B	Impact	cadd23-metaSVM	78 genes	Ensembl Canonical	Union(HC, UG, Platypus)	1000 Genomes	0.01	DM	4 or 5	any	1000 Genomes	0.01	[]	cadd	23	meta_svmNonSyn	0.5
B043	B	Impact	cadd23-RF05-metaSVM	78 genes	Ensembl Canonical	Union(HC, UG, Platypus)	1000 Genomes	0.01	DM	4 or 5	any	1000 Genomes	0.01	[]	cadd	23	rf_score	0.5	meta_svmNonSyn	0.5
B044	B	Impact	RF05-metaSVM	78 genes	Ensembl Canonical	Union(HC, UG, Platypus)	1000 Genomes	0.01	DM	4 or 5	any	1000 Genomes	0.01	[]	rf_score	0.5	meta_svmNonSyn	0.5
B045	B	Impact	metaSVM	78 genes	Ensembl Canonical	Union(HC, UG, Platypus)	1000 Genomes	0.01	DM	4 or 5	any	1000 Genomes	0.01	[]	meta_svmNonSyn	0.5
B046	B	Impact	PA-cadd23	78 genes	Ensembl Canonical	Union(HC, UG, Platypus)	1000 Genomes	0.01	DM	4 or 5	any	1000 Genomes	0.01	PA	cadd	23
B047	B	Impact	PA-cadd23-RF05	78 genes	Ensembl Canonical	Union(HC, UG, Platypus)	1000 Genomes	0.01	DM	4 or 5	any	1000 Genomes	0.01	PA	cadd	23	rf_score	0.5
B048	B	Impact	PA-RF05	78 genes	Ensembl Canonical	Union(HC, UG, Platypus)	1000 Genomes	0.01	DM	4 or 5	any	1000 Genomes	0.01	PA	rf_score	0.5
B049	B	Impact	PA	78 genes	Ensembl Canonical	Union(HC, UG, Platypus)	1000 Genomes	0.01	DM	4 or 5	any	1000 Genomes	0.01	PA
B050	B	Disease-OneArm	DM	78 genes	Ensembl Canonical	Union(HC, UG, Platypus)	1000 Genomes	0.01	DM	4 or 5	any
B051	B	Disease-OneArm	DM or DM?	78 genes	Ensembl Canonical	Union(HC, UG, Platypus)	1000 Genomes	0.01	DM or DM?	4 or 5	any
B052	B	Disease-OneArm	DM or DM? Clinstar12	78 genes	Ensembl Canonical	Union(HC, UG, Platypus)	1000 Genomes	0.01	DM or DM?	4 or 5	no less than 1
B053	B	Disease-OneArm	DM Clinstar12	78 genes	Ensembl Canonical	Union(HC, UG, Platypus)	1000 Genomes	0.01	DM	4 or 5	no less than 1
B054	B	Disease-OneArm	DM Clinstar2	78 genes	Ensembl Canonical	Union(HC, UG, Platypus)	1000 Genomes	0.01	DM	4 or 5	no less than 2
B056	B	Impact-OneArm	unacc-metaSVM-Lof	78 genes	Ensembl Canonical	Union(HC, UG, Platypus)						1000 Genomes	0.01	PA2	meta_svmNonSyn	0.5	meta_svmNonSyn	0.5			Y
B057	B	Impact-OneArm	unacc-metaSVM0.8	78 genes	Ensembl Canonical	Union(HC, UG, Platypus)						1000 Genomes	0.01	PA2	meta_svmNonSyn	0.8
B059	B	Impact-OneArm	unacc-metaSVM	78 genes	Ensembl Canonical	Union(HC, UG, Platypus)						1000 Genomes	0.01	PA2	meta_svmNonSyn	0.5
B060	B	Impact-OneArm	cadd23	78 genes	Ensembl Canonical	Union(HC, UG, Platypus)						1000 Genomes	0.01	[]	cadd	23
B061	B	Impact-OneArm	cadd23-RF05	78 genes	Ensembl Canonical	Union(HC, UG, Platypus)						1000 Genomes	0.01	[]	cadd	23	rf_score	0.5
B062	B	Impact-OneArm	RF05	78 genes	Ensembl Canonical	Union(HC, UG, Platypus)						1000 Genomes	0.01	[]	rf_score	0.5
B063	B	Impact-OneArm	cadd23-metaSVM	78 genes	Ensembl Canonical	Union(HC, UG, Platypus)						1000 Genomes	0.01	[]	cadd	23	meta_svmNonSyn	0.5
B064	B	Impact-OneArm	cadd23-RF05-metaSVM	78 genes	Ensembl Canonical	Union(HC, UG, Platypus)						1000 Genomes	0.01	[]	cadd	23	rf_score	0.5	meta_svmNonSyn	0.5
B065	B	Impact-OneArm	RF05-metaSVM	78 genes	Ensembl Canonical	Union(HC, UG, Platypus)						1000 Genomes	0.01	[]	rf_score	0.5	meta_svmNonSyn	0.5
B066	B	Impact-OneArm	metaSVM	78 genes	Ensembl Canonical	Union(HC, UG, Platypus)						1000 Genomes	0.01	[]	meta_svmNonSyn	0.5
B067	B	Impact-OneArm	PA-cadd23	78 genes	Ensembl Canonical	Union(HC, UG, Platypus)						1000 Genomes	0.01	PA	cadd	23
B068	B	Impact-OneArm	PA-cadd23-RF05	78 genes	Ensembl Canonical	Union(HC, UG, Platypus)						1000 Genomes	0.01	PA	cadd	23	rf_score	0.5
B069	B	Impact-OneArm	PA-RF05	78 genes	Ensembl Canonical	Union(HC, UG, Platypus)						1000 Genomes	0.01	PA	rf_score	0.5
B070	B	Impact-OneArm	PA	78 genes	Ensembl Canonical	Union(HC, UG, Platypus)						1000 Genomes	0.01	PA
C001	Tune	Ref	ref	78 genes	Appris	HC	1000 Genomes	0.05	DM	4 or 5	no less than 1	1000 Genomes & ESP & ExAC	0.001	PA	cadd	23	rf_score	0.5
C001	Tune	Transcript	appris	78 genes	Appris	HC	1000 Genomes	0.05	DM	4 or 5	no less than 1	1000 Genomes & ESP & ExAC	0.001	PA	cadd	23	rf_score	0.5
C001	Tune	Caller	HC	78 genes	Appris	HC	1000 Genomes	0.05	DM	4 or 5	no less than 1	1000 Genomes & ESP & ExAC	0.001	PA	cadd	23	rf_score	0.5
C001	Tune	Disease	DM Clinstar12	78 genes	Appris	HC	1000 Genomes	0.05	DM	4 or 5	no less than 1	1000 Genomes & ESP & ExAC	0.001	PA	cadd	23	rf_score	0.5
C001	Tune	MAF	All databases: 0.1%	78 genes	Appris	HC	1000 Genomes	0.05	DM	4 or 5	no less than 1	1000 Genomes & ESP & ExAC	0.001	PA	cadd	23	rf_score	0.5
C001	Tune	Impact	PA-cadd23-RF05	78 genes	Appris	HC	1000 Genomes	0.05	DM	4 or 5	no less than 1	1000 Genomes & ESP & ExAC	0.001	PA	cadd	23	rf_score	0.5
C002	Tune	Transcript	Canonical	78 genes	Ensembl Canonical	HC	1000 Genomes	0.05	DM	4 or 5	no less than 1	1000 Genomes & ESP & ExAC	0.001	PA	cadd	23	rf_score	0.5
C003	Tune	Transcript	Liver-highest	78 genes	GTEx liver highest	HC	1000 Genomes	0.05	DM	4 or 5	no less than 1	1000 Genomes & ESP & ExAC	0.001	PA	cadd	23	rf_score	0.5
C004	Tune	Transcript	severest	78 genes	Severest-effect	HC	1000 Genomes	0.05	DM	4 or 5	no less than 1	1000 Genomes & ESP & ExAC	0.001	PA	cadd	23	rf_score	0.5
C005	Tune	Transcript	Liver-highest full CDS	78 genes	GTEx liver highest	HC	1000 Genomes	0.05	DM	4 or 5	no less than 1	1000 Genomes & ESP & ExAC	0.001	PA	cadd	23	rf_score	0.5
C006	Tune	Caller	Three Callers	78 genes	Appris	Intersection(HC, UG, Platypus)	1000 Genomes	0.05	DM	4 or 5	no less than 1	1000 Genomes & ESP & ExAC	0.001	PA	cadd	23	rf_score	0.5
C007	Tune	Caller	UG	78 genes	Appris	UG	1000 Genomes	0.05	DM	4 or 5	no less than 1	1000 Genomes & ESP & ExAC	0.001	PA	cadd	23	rf_score	0.5
C008	Tune	Caller	Platypus	78 genes	Appris	Platypus	1000 Genomes	0.05	DM	4 or 5	no less than 1	1000 Genomes & ESP & ExAC	0.001	PA	cadd	23	rf_score	0.5
C009	Tune	Caller	anyGT	78 genes	Appris	Union(HC, UG, Platypus)	1000 Genomes	0.05	DM	4 or 5	no less than 1	1000 Genomes & ESP & ExAC	0.001	PA	cadd	23	rf_score	0.5
C010	Tune	Caller	HC or UG	78 genes	Appris	Union (HC, UG)	1000 Genomes	0.05	DM	4 or 5	no less than 1	1000 Genomes & ESP & ExAC	0.001	PA	cadd	23	rf_score	0.5
C011	Tune	Disease	DM or DM?	78 genes	Appris	HC	1000 Genomes	0.05	DM or DM?	4 or 5	any	1000 Genomes & ESP & ExAC	0.001	PA	cadd	23	rf_score	0.5
C012	Tune	Disease	DM or DM? Clinstar12	78 genes	Appris	HC	1000 Genomes	0.05	DM or DM?	4 or 5	no less than 1	1000 Genomes & ESP & ExAC	0.001	PA	cadd	23	rf_score	0.5
C013	Tune	Disease	DM	78 genes	Appris	HC	1000 Genomes	0.05	DM	4 or 5	any	1000 Genomes & ESP & ExAC	0.001	PA	cadd	23	rf_score	0.5
C014	Tune	Disease	DM Clinstar2	78 genes	Appris	HC	1000 Genomes	0.05	DM	4 or 5	no less than 2	1000 Genomes & ESP & ExAC	0.001	PA	cadd	23	rf_score	0.5
C015	Tune	MAF	All databases: 1%	78 genes	Appris	HC	1000 Genomes	0.05	DM	4 or 5	no less than 1	1000 Genomes & ESP & ExAC	0.01	PA	cadd	23	rf_score	0.5
C016	Tune	MAF	All databases: 0.2%	78 genes	Appris	HC	1000 Genomes	0.05	DM	4 or 5	no less than 1	1000 Genomes & ESP & ExAC	0.002	PA	cadd	23	rf_score	0.5
C017	Tune	MAF	All databases: 0.5%	78 genes	Appris	HC	1000 Genomes	0.05	DM	4 or 5	no less than 1	1000 Genomes & ESP & ExAC	0.005	PA	cadd	23	rf_score	0.5
C018	Tune	MAF	All databases: 2%	78 genes	Appris	HC	1000 Genomes	0.05	DM	4 or 5	no less than 1	1000 Genomes & ESP & ExAC	0.02	PA	cadd	23	rf_score	0.5
C019	Tune	MAF	All databases: 5%	78 genes	Appris	HC	1000 Genomes	0.05	DM	4 or 5	no less than 1	1000 Genomes & ESP & ExAC	0.05	PA	cadd	23	rf_score	0.5
C020	Tune	MAF	ESP: 1%	78 genes	Appris	HC	ESP	0.05	DM	4 or 5	no less than 1	ESP	0.01	PA	cadd	23	rf_score	0.5
C021	Tune	MAF	ESP: 1% (high coverage)	78 genes	Appris	HC	ESP high coverage	0.05	DM	4 or 5	no less than 1	ESP high coverage	0.01	PA	cadd	23	rf_score	0.5
C022	Tune	MAF	ExAC: 1%	78 genes	Appris	HC	ExAC	0.05	DM	4 or 5	no less than 1	ExAC	0.01	PA	cadd	23	rf_score	0.5
C023	Tune	MAF	ExAC: 1% (high coverage)	78 genes	Appris	HC	ExAC high coverage	0.05	DM	4 or 5	no less than 1	ExAC high coverage	0.01	PA	cadd	23	rf_score	0.5
C024	Tune	MAF	ExAC: 0.1%	78 genes	Appris	HC	ExAC	0.05	DM	4 or 5	no less than 1	ExAC	0.001	PA	cadd	23	rf_score	0.5
C025	Tune	MAF	ExAC: 0.1% (high coverage)	78 genes	Appris	HC	ExAC high coverage	0.05	DM	4 or 5	no less than 1	ExAC high coverage	0.001	PA	cadd	23	rf_score	0.5
C026	Tune	MAF	Any database: 0.1%	78 genes	Appris	HC	1000 Genomes	0.05	DM	4 or 5	no less than 1	any of the three database	0.001	PA	cadd	23	rf_score	0.5
C027	Tune	MAF	Any database: 0.2%	78 genes	Appris	HC	1000 Genomes	0.05	DM	4 or 5	no less than 1	any of the three database	0.002	PA	cadd	23	rf_score	0.5
C028	Tune	MAF	Any database: 0.5%	78 genes	Appris	HC	1000 Genomes	0.05	DM	4 or 5	no less than 1	any of the three database	0.005	PA	cadd	23	rf_score	0.5
C029	Tune	MAF	1000 Genomes: 0.1%	78 genes	Appris	HC	1000 Genomes	0.05	DM	4 or 5	no less than 1	1000 Genomes	0.001	PA	cadd	23	rf_score	0.5
C030	Tune	MAF	1000 Genomes: 0.2%	78 genes	Appris	HC	1000 Genomes	0.05	DM	4 or 5	no less than 1	1000 Genomes	0.002	PA	cadd	23	rf_score	0.5
C031	Tune	MAF	1000 Genomes: 0.5%	78 genes	Appris	HC	1000 Genomes	0.05	DM	4 or 5	no less than 1	1000 Genomes	0.005	PA	cadd	23	rf_score	0.5
C032	Tune	MAF	1000 Genomes: 1%	78 genes	Appris	HC	1000 Genomes	0.05	DM	4 or 5	no less than 1	1000 Genomes	0.01	PA	cadd	23	rf_score	0.5
C033	Tune	MAF	1000 Genomes: 2%	78 genes	Appris	HC	1000 Genomes	0.05	DM	4 or 5	no less than 1	1000 Genomes	0.02	PA	cadd	23	rf_score	0.5
C034	Tune	MAF	1000 Genomes: 5%	78 genes	Appris	HC	1000 Genomes	0.05	DM	4 or 5	no less than 1	1000 Genomes	0.05	PA	cadd	23	rf_score	0.5
C035	Tune	Impact	PA-cadd23	78 genes	Appris	HC	1000 Genomes	0.05	DM	4 or 5	no less than 1	1000 Genomes & ESP & ExAC	0.001	PA	cadd	23
C036	Tune	Impact	PA-RF05	78 genes	Appris	HC	1000 Genomes	0.05	DM	4 or 5	no less than 1	1000 Genomes & ESP & ExAC	0.001	PA	rf_score	0.5
C037	Tune	Impact	PA	78 genes	Appris	HC	1000 Genomes	0.05	DM	4 or 5	no less than 1	1000 Genomes & ESP & ExAC	0.001	PA
C038	Tune	Impact	unacc-metaSVM-Lof	78 genes	Appris	HC	1000 Genomes	0.05	DM	4 or 5	no less than 1	1000 Genomes & ESP & ExAC	0.001	PA2	meta_svmNonSyn	0.5					Y
C040	Tune	Impact	unacc-metaSVM0.8	78 genes	Appris	HC	1000 Genomes	0.05	DM	4 or 5	no less than 1	1000 Genomes & ESP & ExAC	0.001	PA2	meta_svmNonSyn	0.8
C042	Tune	Impact	unacc-metaSVM	78 genes	Appris	HC	1000 Genomes	0.05	DM	4 or 5	no less than 1	1000 Genomes & ESP & ExAC	0.001	PA2	meta_svmNonSyn	0.5
C043	Tune	Impact	cadd23	78 genes	Appris	HC	1000 Genomes	0.05	DM	4 or 5	no less than 1	1000 Genomes & ESP & ExAC	0.001	[]	cadd	23
C044	Tune	Impact	cadd23-RF05	78 genes	Appris	HC	1000 Genomes	0.05	DM	4 or 5	no less than 1	1000 Genomes & ESP & ExAC	0.001	[]	cadd	23	rf_score	0.5
C045	Tune	Impact	RF05	78 genes	Appris	HC	1000 Genomes	0.05	DM	4 or 5	no less than 1	1000 Genomes & ESP & ExAC	0.001	[]	rf_score	0.5
C046	Tune	Impact	cadd23-metaSVM	78 genes	Appris	HC	1000 Genomes	0.05	DM	4 or 5	no less than 1	1000 Genomes & ESP & ExAC	0.001	[]	cadd	23	meta_svmNonSyn	0.5
C047	Tune	Impact	cadd23-RF05-metaSVM	78 genes	Appris	HC	1000 Genomes	0.05	DM	4 or 5	no less than 1	1000 Genomes & ESP & ExAC	0.001	[]	cadd	23	rf_score	0.5	meta_svmNonSyn	0.5
C048	Tune	Impact	RF05-metaSVM	78 genes	Appris	HC	1000 Genomes	0.05	DM	4 or 5	no less than 1	1000 Genomes & ESP & ExAC	0.001	[]	rf_score	0.5	meta_svmNonSyn	0.5
C049	Tune	Impact	metaSVM	78 genes	Appris	HC	1000 Genomes	0.05	DM	4 or 5	no less than 1	1000 Genomes & ESP & ExAC	0.001	[]	meta_svmNonSyn	0.5
C050	Tune	Disease-OneArm	DM Clinstar12	78 genes	Appris	HC	1000 Genomes	0.05	DM	4 or 5	no less than 1
C051	Tune	Disease-OneArm	DM or DM?	78 genes	Appris	HC	1000 Genomes	0.05	DM or DM?	4 or 5	any
C052	Tune	Disease-OneArm	DM or DM? Clinstar12	78 genes	Appris	HC	1000 Genomes	0.05	DM or DM?	4 or 5	no less than 1
C053	Tune	Disease-OneArm	DM	78 genes	Appris	HC	1000 Genomes	0.05	DM	4 or 5	any
C054	Tune	Disease-OneArm	DM Clinstar2	78 genes	Appris	HC	1000 Genomes	0.05	DM	4 or 5	no less than 2
C055	Tune	Impact-OneArm	PA-cadd23-RF05	78 genes	Appris	HC						1000 Genomes & ESP & ExAC	0.001	PA	cadd	23	rf_score	0.5
C056	Tune	Impact-OneArm	PA-cadd23	78 genes	Appris	HC						1000 Genomes & ESP & ExAC	0.001	PA	cadd	23
C057	Tune	Impact-OneArm	PA-RF05	78 genes	Appris	HC						1000 Genomes & ESP & ExAC	0.001	PA	rf_score	0.5
C058	Tune	Impact-OneArm	PA	78 genes	Appris	HC						1000 Genomes & ESP & ExAC	0.001	PA
C059	Tune	Impact-OneArm	unacc-metaSVM-Lof	78 genes	Appris	HC						1000 Genomes & ESP & ExAC	0.001	PA2	meta_svmNonSyn	0.5					Y
C061	Tune	Impact-OneArm	unacc-metaSVM0.8	78 genes	Appris	HC						1000 Genomes & ESP & ExAC	0.001	PA2	meta_svmNonSyn	0.8
C063	Tune	Impact-OneArm	unacc-metaSVM	78 genes	Appris	HC						1000 Genomes & ESP & ExAC	0.001	PA2	meta_svmNonSyn	0.5
C064	Tune	Impact-OneArm	cadd23	78 genes	Appris	HC						1000 Genomes & ESP & ExAC	0.001	[]	cadd	23
C065	Tune	Impact-OneArm	cadd23-RF05	78 genes	Appris	HC						1000 Genomes & ESP & ExAC	0.001	[]	cadd	23	rf_score	0.5
C066	Tune	Impact-OneArm	RF05	78 genes	Appris	HC						1000 Genomes & ESP & ExAC	0.001	[]	rf_score	0.5
C067	Tune	Impact-OneArm	cadd23-metaSVM	78 genes	Appris	HC						1000 Genomes & ESP & ExAC	0.001	[]	cadd	23	meta_svmNonSyn	0.5
C068	Tune	Impact-OneArm	cadd23-RF05-metaSVM	78 genes	Appris	HC						1000 Genomes & ESP & ExAC	0.001	[]	cadd	23	rf_score	0.5	meta_svmNonSyn	0.5
C069	Tune	Impact-OneArm	RF05-metaSVM	78 genes	Appris	HC						1000 Genomes & ESP & ExAC	0.001	[]	rf_score	0.5	meta_svmNonSyn	0.5
C070	Tune	Impact-OneArm	metaSVM	78 genes	Appris	HC						1000 Genomes & ESP & ExAC	0.001	[]	meta_svmNonSyn	0.5
A001	A	Gene	78 genes	78 genes	Severest-effect	Union(HC, UG, Platypus)	1000 Genomes	0.05	DM	4 or 5	any	1000 Genomes	0.01	PA
A071	A	Gene	93 genes	93 genes	Severest-effect	Union(HC, UG, Platypus)	1000 Genomes	0.05	DM	4 or 5	any	1000 Genomes	0.01	PA
A072	A	Gene	63 genes	63 genes	Severest-effect	Union(HC, UG, Platypus)	1000 Genomes	0.05	DM	4 or 5	any	1000 Genomes	0.01	PA
B001	B	Gene	78 genes	78 genes	Ensembl Canonical	Union(HC, UG, Platypus)	1000 Genomes	0.01	DM	4 or 5	any	1000 Genomes	0.01	PA2	meta_svmNonSyn	0.5					Y
B071	B	Gene	93 genes	93 genes	Ensembl Canonical	Union(HC, UG, Platypus)	1000 Genomes	0.01	DM	4 or 5	any	1000 Genomes	0.01	PA2	meta_svmNonSyn	0.5					Y
B072	B	Gene	63 genes	63 genes	Ensembl Canonical	Union(HC, UG, Platypus)	1000 Genomes	0.01	DM	4 or 5	any	1000 Genomes	0.01	PA2	meta_svmNonSyn	0.5					Y
C001	Tune	Gene	78 genes	78 genes	Appris	HC	1000 Genomes	0.05	DM	4 or 5	no less than 1	1000 Genomes & ESP & ExAC	0.001	PA	cadd	23	rf_score	0.5
C071	Tune	Gene	93 genes	93 genes	Appris	HC	1000 Genomes	0.05	DM	4 or 5	no less than 1	1000 Genomes & ESP & ExAC	0.001	PA	cadd	23	rf_score	0.5
C072	Tune	Gene	63 genes	63 genes	Appris	HC	1000 Genomes	0.05	DM	4 or 5	no less than 1	1000 Genomes & ESP & ExAC	0.001	PA	cadd	23	rf_score	0.5
PA variants includes 'NonSyn', 'StartGain', 'StopGain', 'StartLoss', 'StopLoss', 'FrameShiftInsert', 'FrameShiftDelete', 'NonFrameShiftInsert', 'NonFrameShiftDelete' , 'SpliceDonor' ,'SpliceAcceptor'
PA2 variants includes 'StartLoss', 'StopLoss', 'NonFrameShiftInsert', 'NonFrameShiftDelete'

### Sheet: Table S3 pipeline performance
Pipeline	True positive (TP) case	True negative (TN) case	False positive (FP) case	False negative (FN) case	True positive case with incorrect gene(s) (TP&FP)	False negative case with incorrect gene(s) (FN&FP)
A001	87	32	8	14	27	10
A002	87	32	8	14	26	11
A003	73	34	6	47	8	10
A004	88	32	8	14	26	10
A005	73	34	6	47	8	10
A006	86	37	3	39	9	4
A007	98	36	4	24	14	2
A008	81	33	7	27	16	14
A009	100	36	4	23	13	2
A010	96	36	4	23	17	2
A011	83	32	8	14	31	10
A012	83	32	8	14	31	10
A013	87	32	8	14	27	10
A014	87	32	8	14	27	10
A015	99	32	8	15	15	9
A016	97	32	8	15	17	9
A017	93	32	8	15	21	9
A018	84	31	9	14	30	10
A019	73	22	18	11	41	13
A020	3	0	40	1	118	16
A021	36	10	30	8	78	16
A022	17	8	32	4	97	20
A023	88	31	9	15	26	9
A024	19	9	31	4	94	21
A025	97	32	8	16	16	9
A026	4	0	40	1	117	16
A027	4	0	40	1	117	16
A028	3	0	40	1	118	16
A029	98	33	7	18	14	8
A030	100	33	7	16	14	8
A031	96	32	8	16	18	8
A032	90	32	8	16	24	8
A033	85	32	8	15	29	9
A034	76	25	15	13	38	11
A035	87	32	8	14	27	10
A036	88	31	9	12	29	9
A037	88	31	9	12	29	9
A038	98	36	4	30	7	3
A039	98	36	4	30	7	3
A040	94	36	4	35	7	2
A041	94	36	4	35	7	2
A042	94	36	4	35	7	2
A043	90	37	3	47	0	1
A044	92	36	4	44	1	1
A045	70	36	4	67	1	0
A046	100	36	4	32	3	3
A047	102	35	5	29	4	3
A048	97	35	5	35	4	2
A049	95	36	4	38	3	2
A050	74	37	3	59	3	2
A051	74	37	3	59	3	2
A052	68	37	3	70	0	0
A053	68	37	3	70	0	0
A054	68	37	3	70	0	0
A055	80	33	7	21	24	13
A056	80	33	7	21	24	13
A057	86	32	8	14	27	11
A058	86	32	8	14	27	11
A059	86	37	3	43	6	3
A060	86	37	3	43	6	3
A061	72	37	3	58	5	3
A062	72	37	3	58	5	3
A063	72	37	3	58	5	3
A064	52	38	2	85	0	1
A065	57	37	3	79	1	1
A066	4	39	1	133	0	1
A067	83	37	3	50	1	4
A068	91	36	4	41	2	4
A069	79	36	4	54	2	3
A070	71	37	3	63	1	3
A071	50	19	21	5	66	17
A072	90	32	8	16	23	9
B001	98	37	3	30	7	3
B002	98	37	3	30	7	3
B003	73	38	2	60	3	2
B004	99	37	3	30	6	3
B005	73	38	2	60	3	2
B006	87	38	2	47	3	1
B007	102	37	3	32	3	1
B008	84	38	2	46	7	1
B009	103	37	3	31	2	2
B010	102	37	3	31	3	2
B011	98	37	3	30	7	3
B012	98	37	3	30	7	3
B013	98	37	3	30	7	3
B014	98	37	3	30	7	3
B015	100	37	3	31	5	2
B016	100	37	3	30	5	3
B017	98	37	3	30	7	3
B018	98	37	3	30	7	3
B019	98	37	3	30	7	3
B020	99	37	3	30	6	3
B021	98	36	4	31	6	3
B022	98	37	3	31	7	2
B023	98	37	3	30	7	3
B024	99	37	3	32	6	1
B025	99	37	3	31	6	2
B026	99	37	3	31	6	2
B027	99	37	3	30	6	3
B028	98	37	3	30	7	3
B029	100	37	3	33	4	1
B030	101	37	3	32	4	1
B031	100	37	3	31	5	2
B032	99	37	3	31	6	2
B033	98	37	3	31	7	2
B034	98	37	3	30	7	3
B035	98	37	3	30	7	3
B036	94	37	3	35	7	2
B037	94	37	3	35	7	2
B038	94	37	3	35	7	2
B039	90	38	2	47	0	1
B040	92	37	3	44	1	1
B041	70	37	3	67	1	0
B042	100	37	3	32	3	3
B043	102	36	4	29	4	3
B044	97	36	4	35	4	2
B045	95	37	3	38	3	2
B046	87	33	7	14	26	11
B047	88	32	8	12	28	10
B048	88	32	8	12	28	10
B049	87	33	7	14	26	11
B050	68	38	2	70	0	0
B051	76	38	2	61	1	0
B052	76	38	2	61	1	0
B053	68	38	2	70	0	0
B054	68	38	2	70	0	0
B055	86	37	3	43	6	3
B056	86	37	3	43	6	3
B057	72	37	3	58	5	3
B058	72	37	3	58	5	3
B059	72	37	3	58	5	3
B060	52	38	2	85	0	1
B061	57	37	3	79	1	1
B062	4	39	1	133	0	1
B063	83	37	3	50	1	4
B064	91	36	4	41	2	4
B065	79	36	4	54	2	3
B066	71	37	3	63	1	3
B067	80	33	7	21	23	14
B068	86	32	8	14	26	12
B069	86	32	8	14	26	12
B070	80	33	7	21	23	14
B071	99	37	3	28	8	3
B072	98	37	3	31	6	3
C001	111	36	4	24	3	0
C002	110	36	4	25	3	0
C003	80	36	4	56	0	2
C004	111	36	4	24	3	0
C005	80	36	4	56	0	2
C006	94	36	4	39	2	3
C007	110	35	5	25	3	0
C008	89	32	8	28	9	12
C009	101	32	8	16	14	7
C010	111	35	5	24	3	0
C011	107	36	4	23	7	1
C012	107	36	4	23	7	1
C013	111	36	4	24	3	0
C014	111	36	4	24	3	0
C015	105	35	5	22	11	0
C016	113	36	4	22	3	0
C017	112	36	4	22	4	0
C018	101	34	6	21	15	1
C019	91	30	10	19	25	3
C020	18	6	34	5	98	17
C021	46	12	28	11	70	11
C022	59	21	19	14	57	8
C023	104	34	6	20	12	2
C024	62	25	15	15	53	8
C025	112	35	5	22	3	1
C026	20	6	34	5	96	17
C027	20	6	34	5	96	17
C028	19	6	34	5	97	17
C029	113	35	5	21	3	1
C030	112	35	5	21	4	1
C031	111	35	5	21	5	1
C032	102	34	6	20	14	2
C033	99	32	8	20	17	2
C034	88	27	13	17	28	5
C035	108	37	3	27	3	0
C036	111	36	4	24	3	0
C037	108	37	3	27	3	0
C038	103	37	3	34	1	0
C039	103	37	3	34	1	0
C040	98	37	3	39	1	0
C041	98	37	3	39	1	0
C042	98	37	3	39	1	0
C043	90	37	3	48	0	0
C044	93	36	4	45	0	0
C045	71	36	4	67	0	0
C046	101	37	3	36	1	0
C047	105	36	4	32	1	0
C048	100	36	4	37	1	0
C049	97	37	3	40	1	0
C050	68	37	3	70	0	0
C051	74	37	3	59	3	2
C052	74	37	3	59	3	2
C053	68	37	3	70	0	0
C054	68	37	3	70	0	0
C055	86	38	2	49	1	2
C056	79	39	1	56	1	2
C057	86	38	2	49	1	2
C058	79	39	1	56	1	2
C059	69	39	1	68	1	0
C060	69	39	1	68	1	0
C061	55	39	1	82	0	1
C062	55	39	1	82	0	1
C063	55	39	1	82	0	1
C064	46	39	1	92	0	0
C065	52	38	2	86	0	0
C066	4	39	1	134	0	0
C067	64	39	1	73	0	1
C068	72	38	2	65	0	1
C069	60	38	2	77	0	1
C070	53	39	1	84	0	1
C071	113	36	4	22	3	0
C072	111	36	4	25	2	0

### Sheet: Table S4 GTEx transcripts
Gene ID (Gencode 19)	Transcript ID (most abundant transcript in liver from GTEx v6 data)	Gene Name	Transcript Type
ENSG00000072778.15	ENST00000583848.1	ACADVL	nonsense_mediated_decay
ENSG00000078070.7	ENST00000464601.1	MCCC1	retained_intron
ENSG00000091140.8	ENST00000415325.1	DLD	nonsense_mediated_decay
ENSG00000102125.11	ENST00000369793.3	TAZ	retained_intron
ENSG00000117305.10	ENST00000235958.4	HMGCL	CDS 5' incomplete
ENSG00000119688.16	ENST00000481348.1	ABCD4	nonsense_mediated_decay
ENSG00000124275.10	ENST00000506115.1	MTRR	processed_transcript
ENSG00000130707.13	ENST00000372386.5	ASS1	Processed transcript
ENSG00000140374.11	ENST00000267950.8	ETFA	nonsense_mediated_decay
ENSG00000148090.7	ENST00000473695.1	AUH	processed_transcript
ENSG00000151611.9	ENST00000503730.1	MMAA	retained_intron
ENSG00000160282.9	ENST00000446405.1	FTCD	CDS 5' incomplete
ENSG00000168216.6	ENST00000472827.1	LMBRD1	nonsense_mediated_decay
ENSG00000171503.7	ENST00000506422.1	ETFDH	processed_transcript
ENSG00000172534.9	ENST00000444191.1	HCFC1	CDS 5' incomplete
ENSG00000175198.10	ENST00000428969.1	PCCA	CDS 5' incomplete
ENSG00000176715.11	ENST00000537155.1	ACSF3	retained_intron
ENSG00000178537.5	ENST00000479050.1	SLC25A20	retained_intron
ENSG00000205981.2	ENST00000469657.1	DNAJC19	nonsense_mediated_decay
ENSG00000248098.6	ENST00000544905.1	BCKDHA	CDS 5' and 3' incomplete
